# Material context and TGF-β blockade timing determine matrix retained after withdrawal in patient-derived GelMA-bioprinted keratoconus stroma

**DOI:** 10.64898/2026.11.04.764220

**Authors:** Hanyu Jiang, Chang Zhou, Fei Gao, Yuan Pang, Ying Li, Ying Jie, Huayu Yang, Yang Jiang

## Abstract

Keratoconus (KC) repair depends on host matrix, yet cultured KC cells produce less matrix. This has been interpreted as impaired synthesis, whereas tissue analyses point to the state of a thinned stroma. TGF-β induces matrix alongside myofibroblast transformation (scarring). Scarless repair separates the two in vivo, but two-dimensional (2D) culture does not. Donor-matched, patient-derived three-dimensional (3D) gelatin methacryloyl (GelMA) bioprints from six KC and six normal donors preserved the KC tissue expression state and restored this separation. KC matrix secretion per unit DNA matched that of normal cells, and lower total output arose only from fewer cells. A single TGF-β pulse induced matrix synthesis with less scarring, increasing programs low in KC tissue and the collagen genes COL5A1 and COL1A1, whose risk alleles thin and soften the cornea. Delayed receptor blockade for a finite course left more native collagen and less scarring than vehicle in 9 of 12 donors after withdrawal. Surrogate readouts used to select courses disagreed with retained host matrix. Continuous blockade suppressed scarring most deeply during treatment and produced the lowest matrix-gene expression. The course preferred in 2D produced less matrix and more scarring in 3D. Selection by retained matrix instead of readouts during treatment left 22.2% more native collagen. TGF-β-pathway courses should therefore be evaluated by the host matrix and scarring remaining after withdrawal.
