## Supplementary material for "Material context and TGF-β blockade timing determine matrix retained after withdrawal in patient-derived GelMA-bioprinted keratoconus stroma": Table S5

### Sheet: README
Supplementary Table 5			qPCR primer sequences and RefSeq accessions identify the recommended and backup assays for functional and post-withdrawal experiments.
record_type	Sheet	Column	Definition	Unit	Missing meaning	Rows
worksheet	Primers_functional		Primer sequences, amplicon lengths, reference accessions and pair selection for functional experiments.	Data records		102
worksheet	Primers_post_withdrawal		Primer sequences, amplicon lengths, reference accessions and pair selection for post-withdrawal experiments.	Data records		26
note			TBP, HPRT1 and RPLP0 are the reference genes. RPP30 is the genomic DNA reference for the post-withdrawal experiments.
note			Primers were designed with Primer3 against MANE Select transcripts (GRCh38) and checked for specificity with NCBI Primer-BLAST.
note			Forward and reverse primer sequences are written 5′ to 3′. Recommended and backup pairs are retained as separate records.
note			RefSeq accessions identify the principal transcript or genomic reference sequence. RPP30 uses a genomic reference accession.
data_sheet	Primers_functional	assay	Original assay identifier, including intronic or isoform-specific assays.	Not applicable	A blank cell means the field was empty in the source record.
data_sheet	Primers_functional	gene_symbol	Gene symbol.	Not applicable	A blank cell means the field was empty in the source record.
data_sheet	Primers_functional	Forward primer (5′–3′)	Forward primer sequence written 5′ to 3′.	Not applicable	A blank cell means the field was empty in the source record.
data_sheet	Primers_functional	Reverse primer (5′–3′)	Reverse primer sequence written 5′ to 3′.	Not applicable	A blank cell means the field was empty in the source record.
data_sheet	Primers_functional	Amplicon length (bp)	Length of the intended amplicon.	bp	A blank cell means the field was empty in the source record.
data_sheet	Primers_functional	RefSeq accession	Principal transcript or genomic reference accession.	Not applicable	A blank cell means the field was empty in the source record.
data_sheet	Primers_functional	Primer-pair selection	Recommended or backup primer pair.	Not applicable	A blank cell means the field was empty in the source record.
data_sheet	Primers_post_withdrawal	assay	Original assay identifier, including intronic or isoform-specific assays.	Not applicable	A blank cell means the field was empty in the source record.
data_sheet	Primers_post_withdrawal	gene_symbol	Gene symbol.	Not applicable	A blank cell means the field was empty in the source record.
data_sheet	Primers_post_withdrawal	Forward primer (5′–3′)	Forward primer sequence written 5′ to 3′.	Not applicable	A blank cell means the field was empty in the source record.
data_sheet	Primers_post_withdrawal	Reverse primer (5′–3′)	Reverse primer sequence written 5′ to 3′.	Not applicable	A blank cell means the field was empty in the source record.
data_sheet	Primers_post_withdrawal	Amplicon length (bp)	Length of the intended amplicon.	bp	A blank cell means the field was empty in the source record.
data_sheet	Primers_post_withdrawal	RefSeq accession	Principal transcript or genomic reference accession.	Not applicable	A blank cell means the field was empty in the source record.
data_sheet	Primers_post_withdrawal	Primer-pair selection	Recommended or backup primer pair.	Not applicable	A blank cell means the field was empty in the source record.

### Sheet: Primers_functional
assay	gene_symbol	Forward primer (5′–3′)	Reverse primer (5′–3′)	Amplicon length (bp)	RefSeq accession	Primer-pair selection
HPRT1	HPRT1	TGACACTGGCAAAACAATGCAGAC	GTGGGGTCCTTTTCACCAGCA	98	NM_000194.3	recommended
HPRT1	HPRT1	TTCCTCCTCCTGAGCAGTCAGC	TCACTAATCACGACGCCAGGGC	79	NM_000194.3	backup
TBP	TBP	TGTGCACAGGAGCCAAGAGTGA	TTCACATCACAGCTCCCCACCA	136	NM_003194.5	recommended
TBP	TBP	TGCACAGGAGCCAAGAGTGAAGA	TTCACATCACAGCTCCCCACCA	134	NM_003194.5	backup
RPLP0	RPLP0	CTGGAGGGTGTCCGCAATGTTG	AGGCCAGGACTCGTTTGTACCC	106	NM_001002.4	recommended
RPLP0	RPLP0	CCCTTCTCCTTTGGGCTGGTCA	CAACATTGCGGACACCCTCCAG	124	NM_001002.4	backup
ATF3	ATF3	AAGCACCTCTGCCACCGGAT	CTTCAGGGGCTACCTCGGCTTT	100	NM_001674.4	recommended
ATF3	ATF3	AAAGCCGAGGTAGCCCCTGAAG	TCTGCAGGCACTCCGTCTTCTC	115	NM_001674.4	backup
EGR1	EGR1	TACGAGCACCTGACCGCAGA	GGCAGTCGAGTGGTTTGGCT	98	NM_001964.3	recommended
EGR1	EGR1	AGCACCTGACCGCAGAGTCTTT	GCCACAAGGTGTTGCCACTGTT	159	NM_001964.3	backup
FOS	FOS	CTGTCAACGCGCAGGACTTCTG	ATGGCAGTGACCGTGGGAATGA	73	NM_005252.4	recommended
FOS	FOS	GCTTCAACGCAGACTACGAGGC	CAGAAGTCCTGCGCGTTGACAG	136	NM_005252.4	backup
FOSL1	FOSL1	GAAGTTCCACCTGGTGCCAAGC	GGCCCCAGGAAATGAGGCTGTA	84	NM_005438.5	recommended
FOSL1	FOSL1	CCCAGCAGAAGTTCCACCTGGT	AGGTCAGAGGCCTGGGGTAACT	117	NM_005438.5	backup
JUN	JUN	TCCACGGCGGTAAAGACCAGA	GCGCTCGCCCAAGTTCAACA	100	NM_002228.4	recommended
JUN	JUN	ACCGGAGACAAGTGGCAGAGTC	CCAAGTTCAACAACCGGTGCGA	156	NM_002228.4	backup
JUNB	JUNB	ACGACGACTCATACACAGCTACGG	AGGCTCGGTTTCAGGAGTTTGTAGTC	85	NM_002229.3	recommended
JUNB	JUNB	GCCCAGCTCAAACAGAAGGTCATG	ACGTTCAGAAGGCGTGTCCCT	85	NM_002229.3	backup
FOSB	FOSB	TCCAGGCGGAGACAGATCAGTTG	TCCTTTTGGAGCTCGGCGATCTC	73	NM_006732.3	recommended
FOSB	FOSB	CAGCAGCTAAATGCAGGAACCGG	AGCTCTGCTTTTTCTTCCTCCAACTGAT	88	NM_006732.3	backup
DUSP1	DUSP1	TCAAAGGAGGATACGAAGCGTTTTCG	CGCTGTCAGGGACGCTAGTACT	108	NM_004417.4	recommended
DUSP1	DUSP1	CTCAAAGGAGGATACGAAGCGTTTTCG	AGGGACGCTAGTACTCAGGGGA	102	NM_004417.4	backup
DCN	DCN	GGCAGAGCATAAGTACATCCAGGTTGT	CAGTACTGGACCGGGTTGCTGA	147	NM_001920.5	recommended
DCN	DCN	GCAGAGCATAAGTACATCCAGGTTGT	GTCCAGGTGGGCAGAAGTCACT	85	NM_001920.5	backup
LUM	LUM	CCTGGTTGAGCTGGATCTGTCC	GGCCCCAGGATCTTGCAGAA	135	NM_002345.4	recommended
LUM	LUM	TGTCATCCCTGGTTGAGCTGGA	ATGGCCCCAGGATCTTGCAGAA	144	NM_002345.4	backup
CHST6	CHST6	ACGACGTTTGGGAGCCTTTGC	TCAGCACCCCAAAGCTTGGC	95	NM_021615.5	recommended
CHST6	CHST6	AGCCTTTGCTGAGTCCAGGGAG	GGAGAGCTGCAACGCTGATCAC	133	NM_021615.5	backup
ALDH3A1	ALDH3A1	TGGGCGTGGTCCTCGTCATT	TTGAGGACCACTGAGTTCCCTGC	100	NM_000691.5	recommended
ALDH3A1	ALDH3A1	GCAGGGAACTCAGTGGTCCTCA	AACCTCTCCTTGAGCAGCTCCG	152	NM_000691.5	backup
AQP1	AQP1	TGGATTTTCTGGGTGGGGCCA	TCACGCGGTCTGTGAGGTCA	100	NM_198098.4	recommended
AQP1	AQP1	TGGATTTTCTGGGTGGGGCCAT	TTGATGTCGTCGGCATCCAGGT	155	NM_198098.4	backup
MKI67	MKI67	TGTGCCTGCTCGACCCTACA	TGCGGTTGCTCCTTCACTGG	120	NM_002417.5	recommended
MKI67	MKI67	CAGGCCACGCAAACTCTCCTTG	GGTTGCTCCTTCACTGGGGTCT	178	NM_002417.5	backup
CCNB1	CCNB1	CTGAGCCAGAACCTGAGCCTGT	TTCTTCTGCAGGGGCACATCCA	113	NM_031966.4	recommended
CCNB1	CCNB1	AGTGCCAGAGCCAGAACCTGAG	TTCTGCAGGGGCACATCCAGAT	127	NM_031966.4	backup
FOXM1	FOXM1	GCAGTCTGGAGGGTCCACACTT	TTTGAACAGGAAGGGGCAGCCT	122	NM_021953.4	recommended
FOXM1	FOXM1	TGCAGTCTGGAGGGTCCACACT	TTGAACAGGAAGGGGCAGCCTC	122	NM_021953.4	backup
ACTA2	ACTA2	GGACGCACAACTGGCATCGT	TCCAGACGCATGATGGCATGG	101	NM_001613.4	recommended
ACTA2	ACTA2	AACTGGCATCGTGCTGGACTCT	GTGAGATCTCGGCCAGCCAGAT	114	NM_001613.4	backup
CCN2	CCN2	GTGTGCACCGCCAAAGATGGT	GCAGCTGCTCTGGAAGGACTCT	81	NM_001901.4	recommended
CCN2	CCN2	CCGCACAAGGGCCTATTCTGTC	CACCATCTTTGGCGGTGCACAC	76	NM_001901.4	backup
TAGLN	TAGLN	TTGAAGGCAAAGACATGGCAGCA	GCCCATCATTCTTGGTCACTGCC	78	NM_003186.5	recommended
TAGLN	TAGLN	TCCTGAAGGCGGCTGAGGACTAT	TGCTGCCATGTCTTTGCCTTCAA	86	NM_003186.5	backup
DDIT3	DDIT3	TCACCTCCTGGAAATGAAGAGGAAGA	TGACCTCTGCTGGTTCTGGCTC	103	NM_004083.6	recommended
DDIT3	DDIT3	TCACCTCCTGGAAATGAAGAGGAAGAA	AGTCAGCCAAGCCAGAGAAGCA	75	NM_004083.6	backup
VEGFA	VEGFA	GGCAGAAGGAGGAGGGCAGAAT	ACCAGGGTCTCGATTGGATGGC	90	NM_003376.6	recommended
VEGFA	VEGFA	GGCAGAAGGAGGAGGGCAGAAT	CCAGGGTCTCGATTGGATGGCA	89	NM_003376.6	backup
SLC2A1	SLC2A1	ACCGGGCCAAGAGTGTGCTA	TTCTCCCGCATCATCTGCCGA	100	NM_006516.4	recommended
SLC2A1	SLC2A1	TGTCGTGTCGCTGTTTGTGGTG	CATGAGTATGGCACAACCCGCC	91	NM_006516.4	backup
RBM3	RBM3	CTCTTCGTGGGAGGGCTCAACT	CGGTCCTTGACAACGACCACCT	101	NM_006743.5	recommended
RBM3	RBM3	CGTTGTCAAGGACCGGGAGACT	CGACCATCCAGAGACTCTCCGT	117	NM_006743.5	backup
DNAJB1	DNAJB1	AGGCTCTGTGTGGCTGCACA	ACTTTTCGCCGCATGCCAGG	100	NM_006145.3	recommended
DNAJB1	DNAJB1	AGGCTCTGTGTGGCTGCACA	CTTCTCCAGGAACTTTTCGCCGC	111	NM_006145.3	backup
HSPB1	HSPB1	ATCACCGGCAAGCACGAGGA	TGTATTTCCGCGTGAAGCACCG	70	NM_001540.5	recommended
HSPB1	HSPB1	CTGGATGTCAACCACTTCGCCC	TCCTCGTGCTTGCCGGTGAT	83	NM_001540.5	backup
HMOX1	HMOX1	AAGCTGGTGATGGCCTCCCT	TGGGAAGTAGACAGGGGCGA	99	NM_002133.3	recommended
HMOX1	HMOX1	GTGCCACCAAGTTCAAGCAGCT	GGGCTCTGGTCCTTGGTGTCAT	169	NM_002133.3	backup
NQO1	NQO1	TCGGCAGAAGAGCACTGATCGT	TCTTCTTCAAAGCCGCTGCAGC	93	NM_000903.3	recommended
NQO1	NQO1	TGGTCGGCAGAAGAGCACTGAT	TAGAGGTCCGACTCCACCACCT	127	NM_000903.3	backup
GCLM	GCLM	AGCTGTATCAGTGGGCACAGGT	TGGTGGCATCACACAGCAGG	74	NM_002061.4	recommended
GCLM	GCLM	CTTGCCTCCTGCTGTGTGATGC	CCACTCGTGCGCTTGAATGTCA	159	NM_002061.4	backup
SERPINE1	SERPINE1	ACCGCCGCCTCTTCCACAAA	CATCGGGCGTGGTGAACTCA	99	NM_000602.5	recommended
SERPINE1	SERPINE1	AAAGGCAACATGACCAGGCTGC	TAGGGGCTTCCTGAGGTCGACT	84	NM_000602.5	backup
PMEPA1	PMEPA1	AGCTGTCTGCACGGTCCTTCAT	TGGGATTCCGTTGCCTGACACT	119	NM_020182.5	recommended
PMEPA1	PMEPA1	TCCTCAGAAGGATGCCTGTGGC	TCGTGCTGCAGGTACGGATAGG	170	NM_020182.5	backup
SKIL	SKIL	CCACTGGGGCTTTGAATCAGCT	TCCTGATGGTGCATCTGTCTTGGA	169	NM_005414.5	recommended
SKIL	SKIL	CCACTGGGGCTTTGAATCAGCTA	CCTGATGGTGCATCTGTCTTGGA	168	NM_005414.5	backup
SMAD7	SMAD7	ATGCTGTGCCTTCCTCCGCT	ACCAGTGTGACCGATCCCCA	105	NM_005904.4	recommended
SMAD7	SMAD7	GTGCCTTCCTCCGCTGAAACAG	ATCCAGAGAGGGCTCCTGGACA	171	NM_005904.4	backup
TPM1	TPM1	GCACATTGCTGAAGATGCCGAC	TCTGCACGTTCCAGGTCGCT	84	NM_001018005.2	recommended
TPM1	TPM1	AGCTGGAGGAAGCTGAGAAGGC	CGGTCGGCATCTTCAGCAATGT	145	NM_001018005.2	backup
LOX	LOX	ATGCGTATGCCTCAGGCTGC	TCCCACTTCAGAACACCAGGCA	93	NM_002317.7	recommended
LOX	LOX	TGATCACAGGGTGCTGCTCAGA	CACTCTCCTCTGGGTGTTGGCA	175	NM_002317.7	backup
CCN1	CCN1	TGGCAAGGAGCTGGGATTCGA	AACAGGGAGCCGCTTCAGTGA	100	NM_001554.5	recommended
CCN1	CCN1	TTGGCAAGGAGCTGGGATTCGA	AAACAGGGAGCCGCTTCAGTGA	102	NM_001554.5	backup
IL11	IL11	ACAACCTGGATTCCCTGCCCA	TTGTCAGCACACCTGGGAGCTGTAG	78	NM_000641.4	recommended
IL11	IL11	TGTGGGGACATGAACTGTGTTTGC	CGACAGCTGTATCTGGCCACAG	70	NM_000641.4	backup
HAS2	HAS2	AGCTCGCAACACGTAACGCA	CAGATGAGGCTGGGTCAAGCA	169	NM_005328.3	recommended
HAS2	HAS2	AAGCTCGCAACACGTAACGCAA	ACAGATGAGGCTGGGTCAAGCA	171	NM_005328.3	backup
MMP2	MMP2	TGGAGCGATGTGACCCCACT	AGGGGTATCCATCGCCATGCT	100	NM_004530.6	recommended
MMP2	MMP2	GAGCATGGCGATGGATACCCCT	CGGCGTTCCCATACTTCACACG	157	NM_004530.6	backup
FN1	FN1	CAGTCAAAGCAAGCCCGGTTGT	TAGGTAGGTCCGCTCCCACTGT	76	NM_212482.4	recommended
FN1	FN1	CGTCATGAAGAGGGGCACATGC	GCATTGGTCGACGGGATCACAC	84	NM_212482.4	backup
COL1A1	COL1A1	GGGTGACAGAGGTGATGCTGGT	TCAGACCACGGACGCCATCTTT	71	NM_000088.4	recommended
COL1A1	COL1A1	TTCAGGGAATGCCTGGTGAACGT	CCAGCATCACCTCTGTCACCCTT	70	NM_000088.4	backup
COL5A1	COL5A1	TTTGAGGGTGACATCCAGCAGCT	ACAGTCAGGGCTGTAGTGCTCAC	84	NM_000093.5	recommended
COL5A1	COL5A1	TACCATCTATGAAGGGATTGGAGGACCTC	GCTCGATAATCGCTGGTTCTCCCT	71	NM_000093.5	backup
SMAD3	SMAD3	CACCATCCGCATGAGCTTCGTC	CCACTGCAAAGGCCCATTCAGG	109	NM_005902.4	recommended
SMAD3	SMAD3	CGAATGTGCACCATCCGCATGA	CAGGTGCAGCTCAATCCAGCAG	99	NM_005902.4	backup
pre-FN1	FN1	TTGGTCGGCTTTAGGGTCCCATC	CAGCAAATGGTTCAGCCCCAGTC	110	NM_212482.4	recommended
pre-FN1	FN1	GCCCCAACTTTGGTCGGCTTTAG	CAAGAGGCAGGCTCAGCAAATGG	132	NM_212482.4	backup
pre-COL1A1	COL1A1	AGGCCAGGTTAGAGAAGGGAGGA	AGTCACCCACCGACCAAGAAACC	110	NM_000088.4	recommended
pre-COL1A1	COL1A1	GGGAGAAGAAACAAGAGGCCAGGT	TCACCCACCGACCAAGAAACCAC	123	NM_000088.4	backup
pre-ACTA2	ACTA2	ACAGAGGAACCTAATCTGTGTCCTGT	GCACTGCCTTGGTGTGTGACAAT	162	NM_001613.4	recommended
pre-ACTA2	ACTA2	TGGGCAGAAAGAGATAGACAATCTGGG	CCCAGGGCTGTTTTCCCATCCAT	137	NM_001613.4	backup
EDA-FN1	FN1	AGTCAGCCTCTGGTTCAGACTGC	CCTGTACCTGGAAACTTGCCCCT	129	NM_212482.4	recommended
EDA-FN1	FN1	CCCTGATTGGAACCCAGTCCACA	CCGCACTCGATATCCAGTGAGCT	128	NM_212482.4	backup
COL3A1	COL3A1	AAGAGGATCTGAGGGCTCCCCA	CAACACCACCACAGCAAGGACC	89	NM_000090.4	recommended
COL3A1	COL3A1	CCAGTGGACCTCCTGGCAAAGA	TGGGGAGCCCTCAGATCCTCTT	104	NM_000090.4	backup
BMP1	BMP1	AGATGGAGCCTCAGGAGGTGGA	CTTGCTGAGCCGTGTCCTTTGG	170	NM_006129.5	recommended
BMP1	BMP1	GGCTTCTGGCACGAACACACTC	CCCTGGCTGGATGTTCTCACGA	75	NM_006129.5	backup

### Sheet: Primers_post_withdrawal
assay	gene_symbol	Forward primer (5′–3′)	Reverse primer (5′–3′)	Amplicon length (bp)	RefSeq accession	Primer-pair selection
HPRT1	HPRT1	TGACACTGGCAAAACAATGCAGAC	GTGGGGTCCTTTTCACCAGCA	98	NM_000194.3	recommended
HPRT1	HPRT1	TTCCTCCTCCTGAGCAGTCAGC	TCACTAATCACGACGCCAGGGC	79	NM_000194.3	backup
TBP	TBP	TGTGCACAGGAGCCAAGAGTGA	TTCACATCACAGCTCCCCACCA	136	NM_003194.5	recommended
TBP	TBP	TGCACAGGAGCCAAGAGTGAAGA	TTCACATCACAGCTCCCCACCA	134	NM_003194.5	backup
RPLP0	RPLP0	CTGGAGGGTGTCCGCAATGTTG	AGGCCAGGACTCGTTTGTACCC	106	NM_001002.4	recommended
RPLP0	RPLP0	CCCTTCTCCTTTGGGCTGGTCA	CAACATTGCGGACACCCTCCAG	124	NM_001002.4	backup
DCN	DCN	GGCAGAGCATAAGTACATCCAGGTTGT	CAGTACTGGACCGGGTTGCTGA	147	NM_001920.5	recommended
DCN	DCN	GCAGAGCATAAGTACATCCAGGTTGT	GTCCAGGTGGGCAGAAGTCACT	85	NM_001920.5	backup
LUM	LUM	CCTGGTTGAGCTGGATCTGTCC	GGCCCCAGGATCTTGCAGAA	135	NM_002345.4	recommended
LUM	LUM	TGTCATCCCTGGTTGAGCTGGA	ATGGCCCCAGGATCTTGCAGAA	144	NM_002345.4	backup
CHST6	CHST6	ACGACGTTTGGGAGCCTTTGC	TCAGCACCCCAAAGCTTGGC	95	NM_021615.5	recommended
CHST6	CHST6	AGCCTTTGCTGAGTCCAGGGAG	GGAGAGCTGCAACGCTGATCAC	133	NM_021615.5	backup
ACTA2	ACTA2	GGACGCACAACTGGCATCGT	TCCAGACGCATGATGGCATGG	101	NM_001613.4	recommended
ACTA2	ACTA2	AACTGGCATCGTGCTGGACTCT	GTGAGATCTCGGCCAGCCAGAT	114	NM_001613.4	backup
CCN2	CCN2	GTGTGCACCGCCAAAGATGGT	GCAGCTGCTCTGGAAGGACTCT	81	NM_001901.4	recommended
CCN2	CCN2	CCGCACAAGGGCCTATTCTGTC	CACCATCTTTGGCGGTGCACAC	76	NM_001901.4	backup
TAGLN	TAGLN	TTGAAGGCAAAGACATGGCAGCA	GCCCATCATTCTTGGTCACTGCC	78	NM_003186.5	recommended
TAGLN	TAGLN	TCCTGAAGGCGGCTGAGGACTAT	TGCTGCCATGTCTTTGCCTTCAA	86	NM_003186.5	backup
FN1	FN1	CAGTCAAAGCAAGCCCGGTTGT	TAGGTAGGTCCGCTCCCACTGT	76	NM_212482.4	recommended
FN1	FN1	CGTCATGAAGAGGGGCACATGC	GCATTGGTCGACGGGATCACAC	84	NM_212482.4	backup
COL1A1	COL1A1	GGGTGACAGAGGTGATGCTGGT	TCAGACCACGGACGCCATCTTT	71	NM_000088.4	recommended
COL1A1	COL1A1	TTCAGGGAATGCCTGGTGAACGT	CCAGCATCACCTCTGTCACCCTT	70	NM_000088.4	backup
COL5A1	COL5A1	TTTGAGGGTGACATCCAGCAGCT	ACAGTCAGGGCTGTAGTGCTCAC	84	NM_000093.5	recommended
COL5A1	COL5A1	TACCATCTATGAAGGGATTGGAGGACCTC	GCTCGATAATCGCTGGTTCTCCCT	71	NM_000093.5	backup
RPP30	RPP30	GGGGACAGCTGTGGAATATGACACA	TCCTCAACCTGCTCAGCTGCTTTAA	112	NC_000010.11	recommended
RPP30	RPP30	GTGGCCTTCAGAAGAGTGATCCCAA	CAATGCACTTTGGCCAGGGAGTC	110	NC_000010.11	backup
