## Supplementary material for "Material context and TGF-β blockade timing determine matrix retained after withdrawal in patient-derived GelMA-bioprinted keratoconus stroma": Table S6

### Sheet: README
Supplementary Table 6			Antibodies, reagents and kits document the protocol materials for protein assays, imaging and post-withdrawal experiments.
record_type	Sheet	Column	Definition	Unit	Missing meaning	Rows
worksheet	Antibodies		Selected Western blot and immunofluorescence antibodies, identities and protocol dilutions.	Data records		16
worksheet	Reagents_and_kits		Reagents and kits for post-withdrawal assays, extraction, decellularization and treatment.	Data records		22
note			Working dilutions are the protocol values. Where protocol working and starting dilutions differ, both are identified in the same cell.
note			Western blot entries are the selected antibodies in the protocol. Alternative procurement candidates and the discontinued EDA-FN1 reagent are not presented as antibodies used in these experiments.
note			WB denotes Western blotting; IF denotes immunofluorescence; HRP denotes horseradish peroxidase; RRID denotes Research Resource Identifier.
note			The RRID for the Alexa Fluor 555 lumican antibody ab319968 was not recorded. AB_2920864 identifies its unconjugated parent antibody ab168348 and is not assigned to ab319968.
note			Expected molecular sizes describe protein bands for Western blotting. They are not assigned to secondary-antibody reagents or immunofluorescence-only entries.
data_sheet	Antibodies	target	Protein target or secondary-antibody binding specificity.	Not applicable	No blank target is expected.
data_sheet	Antibodies	application	Protocol application: WB or IF.	Not applicable	No blank application is expected.
data_sheet	Antibodies	host/clonality	Antibody host, clonality and conjugation where recorded.	Not applicable	A blank cell means host or clonality was not recorded.
data_sheet	Antibodies	clone	Clone identifier for a monoclonal antibody.	Not applicable	A blank cell means no clone was recorded, including polyclonal antibodies.
data_sheet	Antibodies	vendor	Manufacturer as recorded in the materials source.	Not applicable	A blank cell means the manufacturer was not recorded.
data_sheet	Antibodies	catalogue number	Manufacturer catalogue identifier.	Not applicable	A blank cell means the catalogue identifier was not recorded.
data_sheet	Antibodies	RRID	Registry identifier of this specific reagent.	Not applicable	For ab319968, the source states that no RRID is registered for the conjugated reagent; the parent-antibody identifier is not substituted.
data_sheet	Antibodies	working dilution or concentration	Protocol working dilution or concentration, with a separately labelled starting value when different.	Dilution ratio or µg/mL as stated	A blank cell means no working dilution or concentration was recorded.
data_sheet	Antibodies	expected size	Expected target-protein molecular mass for Western blotting.	kDa	A blank cell is not applicable to secondary antibodies or IF-only reagents.
data_sheet	Reagents_and_kits	item	Reagent or kit name.	Not applicable	A blank cell means the field was empty in the source record.
data_sheet	Reagents_and_kits	vendor	Manufacturer as recorded in the materials source.	Not applicable	A blank cell means the field was empty in the source record.
data_sheet	Reagents_and_kits	catalogue number	Manufacturer catalogue identifier.	Not applicable	A blank cell means the field was empty in the source record.
data_sheet	Reagents_and_kits	use	Protocol use of the reagent or kit.	Not applicable	A blank cell means the field was empty in the source record.

### Sheet: Antibodies
target	application	host/clonality	clone	vendor	catalogue number	RRID	working dilution or concentration	expected size
α-SMA (ACTA2)	WB	Rabbit recombinant monoclonal	EPR5368	Abcam	ab124964	AB_11129103	1:10,000	42
TAGLN (SM22α)	WB	Rabbit polyclonal		Abcam	ab14106	AB_443021	1 µg/mL	22
TPM1	WB	Rabbit polyclonal		Proteintech	28477-1-AP	AB_2881151	1:1,000	33–36 (vendor-observed approximately 30)
CCN2 (CTGF)	WB	Rabbit recombinant monoclonal	EPR20728	Abcam	ab209780	AB_3095813	1:500 (protocol working); 1:1,000 (protocol starting)	36–38
Fibronectin (FN1)	WB	Rabbit polyclonal		Proteintech	15613-1-AP	AB_2105691	1:2,000	250–275
GAPDH	WB	Mouse monoclonal	1E6D9	Proteintech	60004-1-Ig	AB_2107436	1:20,000 (protocol working); 1:50,000 (protocol starting)	36–37
p-SMAD2 (Ser465/467)	WB	Rabbit recombinant monoclonal	240826D11	Proteintech	80427-2-RR	AB_3670477	1:1,000	60–65 (p-SMAD3 band approximately 52–60)
SMAD2 (total)	WB	Rabbit recombinant monoclonal	EP784Y	Abcam	ab40855	AB_777977	1:2,000 (protocol working); 1:5,000 (protocol starting)	58–60
SMAD2/3 (total)	WB	Rabbit polyclonal		Proteintech	12570-1-AP	AB_2193037	1:5,000	SMAD2 approximately 60; SMAD3 approximately 52
LOX	WB	Rabbit polyclonal		Abcam	ab31238	AB_776074	2 µg/mL (protocol working); 1 µg/mL (protocol starting)	Precursor approximately 50; mature approximately 32
HRP-conjugated goat anti-rabbit IgG H+L	WB	Goat polyclonal		Abcam	ab6721	AB_955447	1:5,000
HRP-conjugated goat anti-mouse IgG H+L	WB	Goat polyclonal		Abcam	ab6789	AB_955439	1:5,000
COL I	IF	Rabbit–mouse chimeric monoclonal (mouse IgG1 constant region)	EPR7785	Abcam	ab317789	AB_3752244	1 µg/mL
Mouse IgG1 Fc	IF	Goat polyclonal, Alexa Fluor 488		Jackson ImmunoResearch	115-545-205	AB_2338854	1:400
α-SMA	IF	Rabbit monoclonal, directly conjugated to Alexa Fluor 555	EPR5368	Abcam	ab202509	AB_2868435	5 µg/mL
LUM	IF	Rabbit monoclonal, directly conjugated to Alexa Fluor 555	EPR8898(2)	Abcam	ab319968		1:250

### Sheet: Reagents_and_kits
item	vendor	catalogue number	use
AA2G (2-O-α-D-glucopyranosyl-L-ascorbic acid)	Sigma-Aldrich	SMB00390	Culture-medium supplementation for the post-withdrawal experiments
Human Pro-Collagen I α1 DuoSet ELISA	R&D Systems	DY6220-05	Human procollagen I α1-associated antigen in supernatants
Human Lumican DuoSet ELISA	R&D Systems	DY2846-05	Lumican in supernatants and buffer-exchanged guanidine extracts
DuoSet ELISA Ancillary Reagent Kit 2	R&D Systems	DY008C	Plates, buffers and detection reagents shared by both DuoSet assays
Human Type I Collagen Detection Kit	Chondrex	6021	Native human type I collagen content in cold pepsin/acetic-acid extracts
Recombinant Human Lumican Protein, CF	R&D Systems	2846-LU	Lumican spike recovery before extraction and after buffer exchange
Pepsin from porcine gastric mucosa	Sigma-Aldrich	P7012	Cold extraction of native collagen
Glacial acetic acid	Sigma-Aldrich	A6283	Preparation of collagen extraction buffer
Guanidine hydrochloride	Sigma-Aldrich	G3272	Extraction of matrix-bound lumican
Trizma base (Tris)	Sigma-Aldrich	T1503	Lumican extraction buffer
cOmplete EDTA-free Protease Inhibitor Cocktail	Roche / Sigma-Aldrich	11873580001	Inhibition of protein degradation during lumican extraction
Triton X-100	Sigma-Aldrich	T8787	Gentle construct decellularization
Ammonium hydroxide solution	Sigma-Aldrich	221228	Gentle construct decellularization
Zeba Spin Desalting Columns, 7K MWCO	Thermo Scientific / Pierce	89890	Desalting and buffer exchange of guanidine lumican extracts
QIAamp DNA Micro Kit	QIAGEN	56304	Human genomic DNA extraction from D1 decellularization liquids, D2 matrix aliquots and whole constructs
Human Genomic DNA	Promega	G3041	Known-mass human genomic DNA standard curves for RPP30 genomic DNA qPCR
SB431542	Selleck Chemicals	S1067	Immediate or delayed ALK-receptor blockade and continuous-dosing comparisons
HumanKine recombinant human TGF-β1	Proteintech	HZ-1011	TGF-β1 pulse in human corneal stromal cells
Dimethyl sulfoxide (DMSO)	Sigma-Aldrich	D2650	SB431542 stock solution and matched solvent
Hydrochloric acid	Sigma-Aldrich	H1758	Tris-buffer pH adjustment and HZ-1011 reconstitution
Recombinant human serum albumin (rHSA)	Sigma-Aldrich	A9731	Carrier for the recommended HZ-1011 reconstitution solution
Ethyl alcohol, Pure	Sigma-Aldrich	E7023	QIAamp DNA Micro buffer preparation and nucleic acid purification
